# Elevated urea levels in human frontotemporal dementia and amyotrophic lateral sclerosis *post-mortem* brain tissue: Evidence of a multi-dementia pathogenic mechanism

**DOI:** 10.1101/2025.11.03.686199

**Authors:** Sasha A Philbert, Stephanie J Church, Richard D Unwin, Garth J S Cooper

## Abstract

Frontotemporal dementia (FTD) and amyotrophic lateral sclerosis (ALS) represent two neurodegenerative diseases on opposite sides of a movement disorder continuum. However, like many other neurodegenerative diseases, the molecular pathogenesis of FTD and ALS is not fully understood. Our group has previously reported evidence for a pervasive elevation of brain urea levels in five other dementia-causing diseases. However, brain urea levels have yet to be measured in ALS and FTD. Here, we employed ultra-high-performance liquid chromatography-tandem mass spectrometry to characterise brain urea differences between control (*n*=14/12) and ALS/FTD (FTD: *n*=8/9; ALS: *n*=13/14) cases in *post-mortem* tissue from two brain regions with different levels of neuropathological burden (high vs. low). Elevated urea levels were observed in both the frontal cortex (high neuropathological burden) and primary visual cortex (low neuropathological burden) in cases with FTD. Contrastingly, in cases with ALS, elevated urea was observed in the primary motor cortex (high neuropathological burden), but not the dentate nucleus (low neuropathological burden). These results not only suggest that elevated urea levels are also present in ALS and FTD but imply that elevated brain urea is linked to a multi-dementia pathogenic mechanism. In contrast to ALS, the observation of elevated urea in regions of both high and low neuropathological burden in FTD implies that this phenotype is likely widespread and, therefore, may play a larger role in the pathogenesis of disease. Such a mechanism could offer new directions for developing treatments targeting this underlying pathology.
