## Supplementary file 2 for "Elevated urea levels in human frontotemporal dementia and amyotrophic lateral sclerosis *post-mortem* brain tissue: Evidence of a multi-dementia pathogenic mechanism"

### Sheet: FTD
	Urea						Urea
	BBN	Class	Brain Region	Calculated Conc	Units		Sample ID	Class	Brain Region	Calculated Conc	Units
	S17567	Control	Frontal cortex	9.60321	mM		S17567	Control	Primary visual cortex	9.1306	mM
	S16461	Control	Frontal cortex	2.92835	mM		S16461	Control	Primary visual cortex	2.90501	mM
	S15795	Control	Frontal cortex	33.8199	mM		S15795	Control	Primary visual cortex	30.9907	mM
	S03755	Control	Frontal cortex	33.5589	mM		S03755	Control	Primary visual cortex	36.3196	mM
	S18190	Control	Frontal cortex	3.52816	mM		S18190	Control	Primary visual cortex	5.14725	mM
	S03893	Control	Frontal cortex	4.62084	mM		S03893	Control	Primary visual cortex	4.76458	mM
	S14415	Control	Frontal cortex	11.9556	mM		S14415	Control	Primary visual cortex	11.4159	mM
	S14842	Control	Frontal cortex	38.1052777229143*	mM		S14842	Control	Primary visual cortex	22.2063927445949*	mM
	S18670	Control	Frontal cortex	13.0432	mM		S18670	Control	Primary visual cortex	12.2226	mM
	S14826	Control	Frontal cortex	6.51259	mM		S14826	Control	Primary visual cortex	5.74785	mM
	S11641	Control	Frontal cortex	7.07335	mM		S11641	Control	Primary visual cortex	7.56482	mM
	S09190	Control	Frontal cortex	11.7651	mM		S09190	Control	Primary visual cortex	12.4	mM
	S13898	Control	Frontal cortex	15.0654	mM		S13898	Control	Primary visual cortex	13.8334	mM
	S19871	Control	Frontal cortex	5.05089	mM		S19871	Control	Primary visual cortex	4.76381	mM
	S19397	Control	Frontal cortex	4.37757	mM		S19397	Control	Primary visual cortex	5.03248	mM
	S18571	FTD	Frontal cortex	31.2032	mM		S18571	FTD	Primary visual cortex	34.8692	mM
	S01450	FTD	Frontal cortex	19.993	mM		S01450	FTD	Primary visual cortex	23.9117	mM
	S04746	FTD	Frontal cortex	36.4737	mM		S02207	FTD	Primary visual cortex	5.94375	mM
	S00288	FTD	Frontal cortex	20.0296	mM		S04746	FTD	Primary visual cortex	39.8679	mM
	S05494	FTD	Frontal cortex	30.1497	mM		S00288	FTD	Primary visual cortex	21.228	mM
	S18399	FTD	Frontal cortex	19.6947	mM		S05494	FTD	Primary visual cortex	28.0313	mM
	S08631	FTD	Frontal cortex	37.1362	mM		S18399	FTD	Primary visual cortex	19.8081	mM
	S06963	FTD	Frontal cortex	28.2317	mM		S08631	FTD	Primary visual cortex	14.8473	mM
				Av. Control	11.6359		S06963	FTD	Primary visual cortex	28.5196	mM
				Av. FTD	27.864					Av. Control	12.0928
				Welch's T test	0.000343395					Av. FTD	24.1141
				Mann-Whitney U test	0.0016					Welch's T test	0.0103302
				Fold change	2.39465					Mann-Whitney U test	0.007
										Fold change	1.99409
	Samples in red were identified as outliers and excluded from data analysis

### Sheet: ALS
	Urea						Urea
	BBN	Class	Brain Region	Calculated Conc	Units		BBN	Class	Brain Region	Calculated Conc	Units
	5604	Control	Primary motor cortex	14.797	mM		5604	Control	Dentate Nucleus	5.23641	mM
	6332	Control	Primary motor cortex	39.9328	mM		6332	Control	Dentate Nucleus	15.1063	mM
	6357	Control	Primary motor cortex	6.48966	mM		6357	Control	Dentate Nucleus	5.76617	mM
	6358	Control	Primary motor cortex	10.9555	mM		6358	Control	Dentate Nucleus	4.53721	mM
	6365	Control	Primary motor cortex	8.57895	mM		6365	Control	Dentate Nucleus	3.12333	mM
	6433	Control	Primary motor cortex	7.20755	mM		6433	Control	Dentate Nucleus	3.84151	mM
	6574	Control	Primary motor cortex	11.2777	mM		6574	Control	Dentate Nucleus	4.39972	mM
	6591	Control	Primary motor cortex	18.379	mM		6591	Control	Dentate Nucleus	7.97459	mM
	6592	Control	Primary motor cortex	9.16768	mM		6592	Control	Dentate Nucleus	3.27126	mM
	6593	Control	Primary motor cortex	11.8447	mM		6593	Control	Dentate Nucleus	4.91959	mM
	6688	Control	Primary motor cortex	75.48336847*	mM		6688	Control	Dentate Nucleus	28.7185387829715*	mM
	6753	Control	Primary motor cortex	9.65933	mM		6753	Control	Dentate Nucleus	3.74558	mM
	6761	Control	Primary motor cortex	9.47646	mM		6761	Control	Dentate Nucleus	4.02627	mM
	6819	Control	Primary motor cortex	49.82385676*	mM		6819	Control	Dentate Nucleus	22.6547390184968*	mM
	6377	ALS	Primary motor cortex	9.46239	mM		6377	ALS	Dentate Nucleus	3.72776	mM
	6372	ALS	Primary motor cortex	17.0636	mM		6372	ALS	Dentate Nucleus	5.66147	mM
	5913	ALS	Primary motor cortex	6.62639	mM		5913	ALS	Dentate Nucleus	2.13463	mM
	5868	ALS	Primary motor cortex	25.0405	mM		5868	ALS	Dentate Nucleus	7.74582	mM
	6350	ALS	Primary motor cortex	34.5108	mM		6350	ALS	Dentate Nucleus	12.2088	mM
	5867	ALS	Primary motor cortex	13.2563	mM		5867	ALS	Dentate Nucleus	2.39117	mM
	5858	ALS	Primary motor cortex	27.6428	mM		5858	ALS	Dentate Nucleus	13.9253	mM
	6002	ALS	Primary motor cortex	13.8088	mM		6002	ALS	Dentate Nucleus	5.96772	mM
	5789	ALS	Primary motor cortex	100.9739297*	mM		5789	ALS	Dentate Nucleus	42.6619	mM
	5782	ALS	Primary motor cortex	18.6923	mM		5782	ALS	Dentate Nucleus	9.9224	mM
	5788	ALS	Primary motor cortex	21.0031	mM		5788	ALS	Dentate Nucleus	5.74449	mM
	5974	ALS	Primary motor cortex	16.0215	mM		5974	ALS	Dentate Nucleus	2.55503	mM
	6349	ALS	Primary motor cortex	50.6339	mM		6349	ALS	Dentate Nucleus	21.4039	mM
	6583	ALS	Primary motor cortex	45.5579	mM		6583	ALS	Dentate Nucleus	17.2099	mM
				Av. Control	13.1472					Av. Control	5.49566
				Av. ALS	23.0246					Av. ALS	10.9472
				Welch's T test	0.0415271					W T test	0.0932575
				Mann-Whitney U test	0.016					Mann-Whitney U test	0.212
				Fold change	1.75					Fold change	1.99
	Samples in red were identified as outliers and excluded from data analysis
